# PRDM16 establishes lineage-specific transcriptional program to promote temporal progression of neural progenitors in the mouse neocortex

**DOI:** 10.1101/573857

**Authors:** Li He, Jennifer Jones, Weiguo He, Bryan Bjork, Jiayu Wen, Qi Dai

**Author notes:** Equal contribution (Li He, Jennifer Jones). Co-senior authors (Bryan Bjork, Jiayu Wen, Qi Dai).

## Abstract

Radial glia (RG) in the neocortex sequentially generate distinct subtypes of projection neurons, accounting for the diversity and complex assembly of cortical neural circuits. Mechanisms that drive the rapid and precise temporal progression of RG are beginning to be elucidated. Here we reveal that the RG-specific transcriptional regulator PRDM16 promotes the transition of early to late phases of neurogenesis in the mouse neocortex. *Prdm16* mutant RG delays the timely progression of RG, leading to defective cortical laminar organization. We show that PRDM16 regulates expression of neuronal specification genes and a subset of genes that are dynamically expressed between mid-and late-neurogenesis. Our genomic analysis suggests that PRDM16 suppresses target gene expression through maintaining chromatin accessibility of permissive enhancers. Altogether, our results demonstrate a critical role of PRDM16 in establishing stage-specific gene expression program of RG during cortical neurogenesis. These findings also support a model where progenitor cells are primed with daughter cell gene expression program for rapid cell differentiation.
