## Supplemental Table 3 for "PRDM16 establishes lineage-specific transcriptional program to promote temporal progression of neural progenitors in the mouse neocortex"

### Sheet: scRNA E155-E135 DE
Gene	logFC_E155_E135_RGC	P.Value	adj.P.Val
Rpl26	-2.17372	9.60677e-37	5.3966e-33
Mir682	2.17945	7.80842e-35	2.92425e-31
Rpl36	1.83931	8.36822e-25	2.35042e-21
Rps4x	1.59911	2.66072e-23	5.97864e-20
Rpl34	1.44339	8.06475e-18	1.51012e-14
Fabp7	1.09795	3.23307e-16	5.18907e-13
Rpl13	-0.946219	5.21872e-15	7.32904e-12
Apoe	1.52673	3.24459e-14	4.05033e-11
Clu	1.4629	4.47985e-14	5.03311e-11
Id3	1.40746	1.68295e-11	1.7189e-08
Dbi	0.624445	2.32149e-11	2.17349e-08
Mfge8	1.11053	3.2941e-11	2.84686e-08
Igfbpl1	1.2895	8.8924e-11	7.13615e-08
Raly	-1.00782	1.23399e-10	9.24261e-08
Rpl38	1.15295	2.44523e-10	1.71701e-07
Hist1h2ak	1.20389	3.7329e-10	2.46701e-07
Sparcl1	1.1697	5.7942e-10	3.61655e-07
Xist	1.08716	1.20827e-09	7.14471e-07
Tnc	1.14245	2.06659e-09	1.10563e-06
Rps26	-0.520725	3.19922e-09	1.63379e-06
Rspo3	1.08774	5.66765e-09	2.65317e-06
Slc9a3r1	1.12971	5.97229e-09	2.68395e-06
Igf2	-1.1042	7.9445e-09	3.43294e-06
Eef1a1	0.575301	9.48828e-09	3.94818e-06
Ccdc80	1.10375	1.27809e-08	5.12834e-06
Tspan7	0.914352	2.65217e-08	1.02749e-05
Ubb	0.635087	2.77876e-08	1.04065e-05
Ppia	-0.950271	2.95927e-08	1.0725e-05
Tmsb10	0.710846	4.07283e-08	1.42994e-05
Anp32b	-0.642	9.70385e-08	3.30372e-05
Rps8	-0.598202	1.12657e-07	3.72266e-05
Serpine2	0.807311	1.80462e-07	5.4797e-05
Rspo2	0.821027	1.80462e-07	5.4797e-05
Wnt8b	0.832485	1.80462e-07	5.4797e-05
Dynlt1a	1.02142	2.18283e-07	6.45372e-05
Fam210b	0.831548	3.76972e-07	0.000108597
Rps7	0.912186	4.26707e-07	0.000119851
Id2	0.891024	4.75807e-07	0.000130383
Snord104	0.972385	4.90357e-07	0.00013117
Rps11	0.517652	5.58527e-07	0.000145931
Slc1a3	0.876727	6.55957e-07	0.000164303
Mgst1	0.969013	6.58088e-07	0.000164303
Ezr	0.801017	9.5197e-07	0.000232508
Clk1	-0.827886	1.41052e-06	0.000337173
Usmg5	0.815805	1.44975e-06	0.000339333
Acot1	0.791895	1.6683e-06	0.000374868
Mfap4	0.938189	1.64383e-06	0.000374868
Akt1s1	-0.875271	2.76807e-06	0.000586778
Id1	0.926116	2.74153e-06	0.000586778
Rspo1	0.70759	3.04901e-06	0.000634364
Dcaf5	0.782434	3.53414e-06	0.000721928
Cmc1	0.904799	3.77128e-06	0.000756613
Cldn11	-0.693605	4.03782e-06	0.000795876
Cfl1	-0.499422	4.74896e-06	0.000904315
Fgfbp3	0.807586	5.92638e-06	0.00110972
Col1a2	-0.662534	9.36557e-06	0.0016645
Rbp4	0.624185	9.51244e-06	0.0016645
Glo1	0.718962	9.62997e-06	0.0016645
Snrpc	-0.697487	1.06443e-05	0.00181196
Hdac1	0.687078	1.09693e-05	0.0018394
Atp1b1	0.86173	1.17024e-05	0.00193348
Meg3	-0.793434	1.26056e-05	0.00202319
Orc5	0.600308	1.24278e-05	0.00202319
Itm2b	0.719139	1.33096e-05	0.00208812
Mest	0.822659	1.33818e-05	0.00208812
Top2a	-0.780729	1.38159e-05	0.0020976
Erh	0.740884	1.37607e-05	0.0020976
Rfc1	-0.708168	1.55372e-05	0.00226701
Atp6v0e	0.738217	1.52243e-05	0.00226701
Mmd2	0.77655	1.82919e-05	0.00263474
Sparc	0.821295	2.3459e-05	0.00329453
Nme2	0.577405	2.98341e-05	0.0041381
Brca2	-0.75978	3.20296e-05	0.00433558
Trmt112	-0.636237	3.18998e-05	0.00433558
Ubc	0.613872	3.43082e-05	0.00443588
Dlgap4	0.777313	3.42174e-05	0.00443588
Arl8a	0.813069	3.435e-05	0.00443588
Rab8b	0.781434	3.61424e-05	0.00451178
Hopx	0.79086	3.54058e-05	0.00451178
Gstm1	0.804167	3.59409e-05	0.00451178
Ptx3	0.740819	4.02211e-05	0.00496576
2810459M11Rik	0.816073	4.19944e-05	0.00512833
Kcne1l	0.782125	4.37274e-05	0.00528255
Fyb	0.809059	4.77213e-05	0.00570371
Tubb2a	0.700769	4.83798e-05	0.00572154
Aldoc	0.59108	4.93242e-05	0.00577247
Cst3	0.570351	5.03647e-05	0.00577396
Il11ra1	0.538521	5.29603e-05	0.00595009
Fabp5	0.641851	5.26514e-05	0.00595009
Ppp4r2	-0.760919	5.42044e-05	0.00602957
Prmt1	-0.531337	5.50003e-05	0.00605812
Cd9	0.732046	5.8809e-05	0.00641475
Smarca5	-0.585062	6.18782e-05	0.00668463
Draxin	0.757994	6.57397e-05	0.00703415
Lima1	0.680226	6.85205e-05	0.00726253
Flrt3	-0.735824	7.88921e-05	0.00805775
Nenf	0.756049	7.79589e-05	0.00805775
Lmbr1l	0.621836	8.33779e-05	0.0084392
Dennd5b	0.764106	8.47495e-05	0.00850144
Csdc2	0.742973	8.86819e-05	0.00881717
Efcc1	0.509036	9.41863e-05	0.00928231
Neurod6	0.713354	0.000102005	0.00987957
Lmnb1	-0.547627	0.000109851	0.0105485
1700123O20Rik	-0.639527	0.000115704	0.0110164
Nudc	-0.598389	0.00011997	0.0113266
Eif2s3y	-0.732904	0.000134144	0.0125592
Aldh1l1	0.723674	0.00013763	0.0127791
Gng12	0.714573	0.000144176	0.0132772
Mfng	0.769099	0.000150802	0.0137745
Zcchc11	-0.632725	0.000153648	0.0139212
Exosc8	-0.607689	0.000183333	0.0160918
Hes5	-0.632908	0.000187899	0.0162388
Cttnbp2	0.72385	0.000187294	0.0162388
Mt2	0.653665	0.000197368	0.0169269
Igf2bp1	-0.651678	0.000227649	0.019376
Fhl1	-0.635636	0.000230312	0.0194553
Scaf1	-0.694525	0.000235329	0.0195846
Bub1	-0.6293	0.000245932	0.0198778
Hsd17b12	0.578976	0.000245301	0.0198778
Phgdh	0.584828	0.000247699	0.0198778
Pcdhga9	0.661145	0.000243157	0.0198778
Pcp4	0.70278	0.000247366	0.0198778
Lzic	-0.679781	0.000253385	0.0201899
Ptp4a2	-0.54996	0.000261183	0.0205202
Rpl35a	-0.590828	0.000266237	0.020772
Dhcr24	0.698894	0.00027161	0.0209009
Emid1	0.714374	0.00027161	0.0209009
Hist1h2ag	-0.68858	0.000291007	0.0222413
Rock1	-0.625963	0.000319582	0.0236217
H1fx	-0.550142	0.000325504	0.023747
Rps2	-0.682435	0.000333304	0.0241592
Nagk	0.663822	0.000352774	0.0252447
Mapt	0.684175	0.000352774	0.0252447
Mea1	0.65019	0.000359147	0.0255381
Btf3	0.539063	0.000371611	0.0260941
Tceal3	0.662377	0.000371246	0.0260941
Thrsp	0.658308	0.000376294	0.0262588
Cenpe	-0.666164	0.000399709	0.0272349
Cln5	0.542653	0.000400726	0.0272349
Tubb4a	0.56388	0.000400726	0.0272349
Cntn2	0.616944	0.000404469	0.0272349
Grhpr	0.646729	0.000404827	0.0272349
Lpin2	-0.632145	0.000415566	0.027791
Pmp22	0.628235	0.000423794	0.0281735
Eno1	0.498295	0.000438979	0.0290113
Morf4l1	-0.661343	0.000449951	0.0295626
Atp5g1	-0.567757	0.000486347	0.0315845
Nkain4	0.638266	0.000493679	0.0316942
Afg3l1	0.653838	0.000504368	0.0320145
2700038G22Rik	-0.661909	0.000513703	0.0320756
Ikbip	0.650363	0.000513894	0.0320756
Loxl1	0.677996	0.000513895	0.0320756
Ap2a1	-0.638651	0.000519173	0.032226
Mvk	0.675174	0.000532079	0.0328456
Csnk2a1	-0.550773	0.000544103	0.0331631
Rtn1	0.569543	0.00061936	0.0370134
Nr3c1	0.585187	0.000624431	0.0371189
Frmd8	0.596962	0.000637734	0.0377102
Jph1	-0.599734	0.000686022	0.0403532
Hspa8	0.631135	0.000742616	0.0434547
Osbpl7	-0.584386	0.000749077	0.0436056
Dpysl4	0.669839	0.000761327	0.0440903
Krt10	0.630243	0.000783921	0.0451659
Dpm3	0.56421	0.00079765	0.045608
Kif1a	0.629712	0.000799713	0.045608
Nuf2	-0.567029	0.000814986	0.0460372
Lgalsl	0.653392	0.000815434	0.0460372
Rbm3	-0.56821	0.0008525	0.0477057
Fos	0.646027	0.00085348	0.0477057
Casp8ap2	-0.567892	0.000868076	0.0480435
Arhgef26	0.650498	0.000864825	0.0480435
Anxa2	0.636946	0.000893883	0.0492293
Sall1	-0.604413	0.000934082	0.0509437
Cetn2	0.561767	0.000942996	0.0511815
Ptprz1	0.55482	0.000969656	0.0518766
Rad18	-0.630155	0.000976067	0.0519721
Vps28	0.596888	0.001003	0.0531543
Rpl30	0.512188	0.00105753	0.0550063
Tmem44	0.614106	0.00107783	0.0555476
Kdelr1	-0.564612	0.00113944	0.0568962
Mrgbp	-0.551658	0.00112446	0.0568962
Rpl35	0.640328	0.00112726	0.0568962
Nsg2	0.645471	0.00113825	0.0568962
Iqcb1	-0.602031	0.00119459	0.0593862
Htra1	0.620075	0.00123088	0.0606535
Cdkn1c	-0.617186	0.00126349	0.0614515
Pcf11	-0.585364	0.00128794	0.061698
Timm50	-0.522313	0.0012936	0.061698
Plekhf2	0.57194	0.00129533	0.061698
Gap43	0.573901	0.00130574	0.0618989
Birc5	-0.558313	0.00135029	0.0634337
Ccna2	-0.555171	0.00134936	0.0634337
Spcs3	0.59628	0.00135506	0.0634337
Map1lc3a	0.587469	0.00138978	0.0645216
Gps1	0.624715	0.00143591	0.0663885
Klf15	0.542444	0.001469	0.0676402
Msn	0.591481	0.00148129	0.0679276
Hibadh	0.619468	0.00149247	0.0681622
Fads1	0.604493	0.00152791	0.0692182
Rai1	0.622655	0.00155127	0.0699942
Tmem184b	0.522404	0.00156917	0.0705186
Ranbp10	-0.608425	0.00163843	0.072758
Cep57	-0.518159	0.00174622	0.0749747
Mir692-1	0.60857	0.00174841	0.0749747
Skp2	-0.513743	0.00177774	0.0756238
H2-D1	0.612721	0.00177353	0.0756238
Rps17	-0.569712	0.00180103	0.0760179
Ppil3	-0.572718	0.00181692	0.0761685
Tmem109	-0.584404	0.00185451	0.0774552
Twf2	0.57795	0.00193764	0.0800346
Igsf8	0.558618	0.00198822	0.0815245
Dpysl2	-0.50423	0.00204545	0.0834418
Chrac1	0.564267	0.00204984	0.0834418
Sar1b	0.533445	0.00206447	0.0837342
Gng3	0.516185	0.00207361	0.0838023
Nrep	0.491533	0.00214678	0.0861395
Arcn1	0.561885	0.00217829	0.0870929
Ildr2	-0.601909	0.00219747	0.0872241
Shisa2	-0.514975	0.00222578	0.0872241
Mt1	0.498247	0.00220674	0.0872241
Eomes	0.587535	0.00221818	0.0872241
Csad	0.615664	0.00221253	0.0872241
Knop1	-0.492288	0.0023118	0.0892546
Tmf1	-0.587866	0.00238339	0.0906995
Prpf39	-0.532431	0.00236724	0.0906995
Maged2	0.519523	0.00236888	0.0906995
Kif3c	0.562118	0.00238959	0.0906995
Scrg1	0.489027	0.00241837	0.0908709
Arhgap21	0.525454	0.00241556	0.0908709
Vps52	0.611258	0.00241035	0.0908709
Lamb2	0.514482	0.00244742	0.0910488
Swsap1	0.518581	0.00244742	0.0910488
Spata24	0.521252	0.00244742	0.0910488
Slc30a6	0.586245	0.00247686	0.0918401
Anapc7	-0.556576	0.00259306	0.0921932
Cnih2	-0.52969	0.00251616	0.0921932
Ankhd1	-0.529385	0.00255873	0.0921932
Ssbp3	-0.522496	0.00251292	0.0921932
Pard6g	-0.516526	0.00255873	0.0921932
Smn1	-0.488878	0.00259288	0.0921932
Mid1ip1	0.506139	0.00258037	0.0921932
Ss18	0.563023	0.00251986	0.0921932
Uba52	0.572306	0.00255069	0.0921932
Fasn	0.586226	0.00257392	0.0921932
Setdb1	-0.566135	0.00262248	0.0923622
Arl4a	-0.562956	0.00262248	0.0923622
Rlbp1	0.501352	0.00261673	0.0923622
Ppp1r12a	0.510779	0.00265819	0.0933274
Mapk8	0.590001	0.00269767	0.0944184
Maoa	0.546883	0.00280268	0.0974863
Fbxl15	0.583331	0.00280268	0.0974863
Pik3r1	0.534992	0.00289187	0.100278
Trpm7	-0.531284	0.00296366	0.102451
Hmga2	-0.564789	0.0032347	0.104614
Mtf2	-0.490302	0.00315506	0.104614
Bnip3l	0.509909	0.00316915	0.104614
Npdc1	0.518803	0.00324037	0.104614
Kcnj10	0.538635	0.00333332	0.106695
Stx7	0.574975	0.00333332	0.106695
Dnal1	0.513507	0.00339826	0.107548
Cbs	0.560498	0.00339826	0.107548
4632415L05Rik	0.578641	0.00340865	0.107574
Cndp2	-0.54409	0.00348063	0.109514
Fam13c	0.541637	0.00348963	0.109514
Dhdh	-0.531417	0.0035171	0.109763
Ube2g1	-0.541265	0.00358758	0.11162
Sox3	-0.529447	0.00359648	0.11162
Metap1d	-0.51767	0.00366397	0.11309
Ttk	-0.506978	0.00375709	0.114777
Sec61g	0.546449	0.0037595	0.114777
Stx12	0.538334	0.00379439	0.115133
Epc1	-0.50894	0.00383391	0.11548
Snapc1	-0.515114	0.00386242	0.115513
Echdc1	0.560233	0.00398186	0.117709
Fsd1l	-0.498989	0.00412926	0.121129
Sart3	0.510143	0.00415548	0.121386
Gmcl1	0.548769	0.00415964	0.121386
Gad2	-0.558181	0.00430719	0.121416
Ddx3y	-0.544121	0.00429588	0.121416
Zfp280c	-0.520514	0.00431196	0.121416
Zfp958	-0.487233	0.00431196	0.121416
P4htm	0.512715	0.00429032	0.121416
Stk25	0.532103	0.00423589	0.121416
H2-K1	0.544412	0.00429641	0.121416
Fktn	0.559133	0.00429641	0.121416
Fam213a	0.516154	0.00434485	0.122036
Arih2	0.545529	0.00439607	0.123167
Pink1	0.520762	0.0044695	0.124913
Pstk	0.555245	0.00450041	0.125154
Max	0.552656	0.00453755	0.125875
Timm23	-0.510329	0.00473458	0.130375
Zfp160	-0.542076	0.00476346	0.13085
Mt3	0.511045	0.00498455	0.135926
Cep55	-0.508654	0.00507404	0.13631
Knstrn	-0.487272	0.0050255	0.13631
Mageh1	0.485891	0.00508776	0.13631
Plcd4	0.494815	0.0051321	0.13631
Traip	0.508508	0.00508855	0.13631
Mpv17l2	0.508576	0.00508855	0.13631
Wdr45	0.542221	0.00521429	0.137841
Prrc2a	-0.525758	0.00536538	0.139093
Kif15	-0.494538	0.00547802	0.139093
Smim7	0.487162	0.00538957	0.139093
Ung	0.510339	0.00540067	0.139093
Lxn	0.511314	0.00540511	0.139093
Lsm5	0.515768	0.00571263	0.139093
Gprasp1	0.516041	0.00540067	0.139093
Pisd	0.520393	0.00546953	0.139093
D17Wsu92e	0.538316	0.00546953	0.139093
Chuk	0.543897	0.00553049	0.139093
Poc1b	0.55983	0.00566438	0.139093
Manea	0.512867	0.00577792	0.139302
Cspg5	0.503827	0.00589767	0.140085
Zfyve21	0.507982	0.00589767	0.140085
Ppfia1	0.534827	0.00589767	0.140085
Tpx2	-0.489064	0.00600744	0.142092
Zufsp	-0.547024	0.00611902	0.143661
Rnf114	0.502342	0.00610013	0.143661
Rhoc	0.513704	0.00612185	0.143661
Fst	0.512349	0.00633221	0.146685
Surf4	0.502761	0.00637379	0.146801
Rps28	0.507568	0.00635557	0.146801
Zfp454	-0.501806	0.00649758	0.148375
Notch2	0.498159	0.00652817	0.148771
Nol10	-0.502621	0.00662543	0.149462
Snhg12	-0.485853	0.00661021	0.149462
Osgepl1	-0.530728	0.0068351	0.151764
Lrif1	-0.488253	0.0068351	0.151764
Tgoln1	-0.539422	0.00701755	0.153989
Nckap1	-0.532812	0.00709485	0.155277
Heatr3	-0.493399	0.00718164	0.155942
Clptm1	0.520992	0.00719597	0.155942
Mpped1	0.522984	0.00719597	0.155942
Tmem222	0.524265	0.00727838	0.156054
Rbm19	0.505356	0.00736762	0.157667
Atp6ap2	0.488312	0.00744145	0.158441
Celsr1	0.512291	0.00743898	0.158441
Wls	0.525773	0.00747618	0.158481
Oraov1	-0.50469	0.00750555	0.158686
Cdc20	-0.494334	0.00766182	0.159691
Ap3b1	-0.48758	0.00766019	0.159691
Vasp	0.514233	0.00767635	0.159691
Bcan	0.540897	0.00771804	0.159691
Rdh11	0.500718	0.0078757	0.161229
Rilpl1	0.50675	0.00789282	0.161229
Kat8	0.520366	0.00789282	0.161229
Pik3r2	0.543925	0.00789282	0.161229
Zbtb18	0.506809	0.00820427	0.166314
Gadd45g	0.544926	0.00842705	0.166687
Vit	0.496819	0.00934589	0.176472
Fbxl5	0.501766	0.00934589	0.176472
Ube2n	0.515849	0.00934589	0.176472
Nsa2	0.496778	0.00947155	0.177355
Emc7	0.499323	0.00969546	0.179962
Csk	-0.48797	0.00983177	0.181225
Elmo2	0.496564	0.00987906	0.181358
Slc48a1	0.496168	0.0103291	0.183325
Nf2	0.496183	0.0103509	0.183325
Bad	0.496704	0.0100703	0.183325
Ncstn	0.499103	0.0104669	0.183325
Fbxo18	0.502017	0.0104465	0.183325
Fra10ac1	0.502357	0.0104465	0.183325
Rnf111	0.504829	0.0103291	0.183325
Hexb	0.508166	0.0104243	0.183325
Insm1	0.52193	0.0104669	0.183325
Gsn	0.485639	0.0106072	0.183342
Phactr4	-0.513533	0.0108198	0.186442
Dcx	0.501892	0.0112078	0.190446
