## Supplemental Table 4 for "PRDM16 establishes lineage-specific transcriptional program to promote temporal progression of neural progenitors in the mouse neocortex"

### Sheet: Sheet1
reagent or resource	Source	Identifier	dilution in IF
Antibodies
Mouse monoclonal anti-SATB2	Abcam	ab51502	1:100
Rat monoclonal anti-CTIP2	Abcam	ab18465	1:500
Rat monoclonal anti-BrdU	Abcam	ab6326	1:500
Rabbit polyclonal anti-TBR1	Abcam	ab31940	1:400
Rabbit polyclonal anti-TBR2	Abcam	ab23345	1:100
Rabbit polyclonal anti-Ki67	Abcam	ab15580	1:500
Rabbit polyclonal anti-FEZF2	IBL	18997	1:100
Rabbit polyclonal anti-PAX6	Biolegend	901301	1:300
Goat polyclonal anti-SOX2	R&D systems	AF2018	1:100
Rabbit polyclonal anti-CDP	Santa Cruz	SC-13024	1:50
Mouse monoclonal anti-BrdU	DSHB	AB_2314035	1:500
Rabbit polyclonal anti-PRDM16	Bryan Bjork	Bjork, 2010	1:500
Rat anti-PH3	Abcam	ab10543	1:500
Alexa Fluor® 647-conjugated AffiniPure Donkey Anti-Mouse IgG (H+L)	Jackson ImmunoResearch	715-605-150	1:500
Cy™3-conjugated AffiniPure Donkey Anti-Mouse IgG (H+L)	Jackson ImmunoResearch	715-165-150	1:500
Alexa Fluor® 647-conjugated AffiniPure Donkey Anti-Goat IgG (H+L)	Jackson ImmunoResearch	705-605-147	1:500
Alexa Fluor® 488-conjugated AffiniPure Donkey Anti-Goat IgG (H+L)	Jackson ImmunoResearch	705-545-147	1:500
Cy™3-conjugated AffiniPure Donkey Anti-Rabbit IgG (H+L)	Jackson ImmunoResearch	711-165-152	1:500
Alexa Fluor® 647-conjugated AffiniPure Donkey Anti-Rabbit IgG (H+L)	Jackson ImmunoResearch	711-605-152	1:500
Alexa Fluor® 488-conjugated AffiniPure Donkey Anti-Rat IgG (H+L)	Jackson ImmunoResearch	712-545-150	1:500
Cy™3-conjugated AffiniPure Donkey Anti-Rat IgG (H+L)	Jackson ImmunoResearch	712-165-150	1:500
Alexa Fluor® 488-conjugated AffiniPure Goat Anti-Rabbit IgG (H+L)	Jackson ImmunoResearch	111-545-144	1:500
Cy™3-conjugated AffiniPure Goat Anti-Mouse IgG (H+L)	Jackson ImmunoResearch	115-165-146	1:500
Alexa Fluor® 488-conjugated AffiniPure Goat Anti-Mouse IgG (H+L)	Jackson ImmunoResearch	115-545-146	1:500
Bacterial and Virus Strains
Chemicals, Peptides, and Recombinant Proteins
5-Bromo-2′-deoxyuridine	Sigma-Aldrich	B5002
EdU (5-ethynyl-2’-deoxyuridine)	Thermo fisher	A10044
Critical Commercial Assays
Click-iT™ EdU Alexa Fluor™ 647 Imaging Kit	Thermo fisher	C10340
Deposited Data
Experimental Models: Cell Lines
HEK293
N2A cells
Mouse embryonic neural stem cells derived from E13.5 cortex
Experimental Models: Organisms/Strains
Mouse: FVB/NJ
Mouse: Prdm16 cGT
Mouse: Prdm16 cGTFC
Mouse: Prdm16 cGTF
Mouse: Emx1cre
Oligonucleotides
Fezf2 enhancer
Forward:5'-GAAGATCTTGTTGGCCTGATGCGTTTCTTTCTC-3'
Reverse:5'-GAAGATCTCTTAAACAAGGTAGTCATCCGCTGC-3'
pCAGIG-Prdm16
Forward:5'--3'
Reverse:5'--3'
pCAGIG-Prdm16 PR deletion
Forward:5'--3'
Reverse:5'--3'
VP64
Forward:5'-CCGCTCGAGGACGCATTGGACGATTTTGATC-3'
Reverse:5'-CCGCTCGAGCTACAGCATGTCCAGGTCGAAATC-3'
NLS-3XFLAG amplification
Forward:5'-TCATCATTTTGGCAAACACCATGGGCGGACCTAAGAAAAAGAGGAA-3'
Reverse:5'-CCGCGATATCCTCGAGGAATTCAGGCGCGCCCTTGTCGTCATCGTCTTTGT-3'
Fezf2 qPCR primer
Forward:5'-TAGCCAGGACAGTTCAGAGC-3'
Reverse:5'-CGTGAGATCTGCTTGGGTTG-3'
18S RNA qPCR primer
Forward:5'-GTAACCCGTTGAACCCCATT-3'
Reverse:5'-CCATCCAATCGGTAGTAGCG-3'
Actin qPCR primer
Forward:5'-CGCTGCGCTGGTCGTC-3'
Reverse:5'-GCCTCGTCACCCACATAGG-3'
Pou3f2 ISH F:5’- CGGGATCCCATCAACAGCAACAGCAACAG-3’
Pou3f2 ISH R:5’-GCTCTAGAGTCCCTACTACCCCCATACACA-3’
Fezf2 ISH F: 5’-GGAATTCATGGCCAGCTCAGCTTCCC-3’
Fezf2 ISH R: 5’-CGGGATCCTTCTCCTTCAGCACCTGCTCCAG-3’
Pcp4 ISH F:5’-GGAATTCGGCAGAAGAAAGTCCAAGAAGA-3’
Pcp4 ISH R:5’-CGGGATCCAGGTTTGTAGCAGGGTGTGTAT-3’
Unc5d ISH F:5’-GGAATTCAGTCCACATCCTGTTACTGCCTC-3’
Unc5d ISH R:5’-GCTCTAGAGGCTGCTTTGGGTAGCGAAATATG-3’
Veph1 ISH F: 5’-GGAATTCGGCCATTACTGCCTATACAGCAAG-3’
Veph1 ISH R: 5’-GCTCTAGACAGATATGTGGTTACTTCTCGGC-3’
Pou3f1 qRTF: 5’-AAGATCCAGAATGCGCCAAC-3’
Pou3f1 qRTR: 5’- GATAGGGAGCAGGCAGTGG-3’
Pou3f2 qRTF: 5’-GGCAGCAGCAGTAATAGCAA-3’
Pou3f2 qRTR: 5’-CGCTTCTCCCACTCTCTCTC-3’
Unc5d qRTF: 5’- AAGCTCGTCATCAGCAGGAT-3’
Unc5d qRTR: 5’- TGTGTGTCCTCCCAATCTCC-3’
Veph1 qRTF: 5’- AGGATGACCCTGATGATTCCC-3’
Veph1 qRTR: 5’- CGGCGTTTCTTAGCCACAG-3’
Pcp4 qRTF: 5’- GCCTTCTGAGCTGTTCTGTG-3’
Pcp4 qRTR: 5’- CGGCACTTTGTCTCTCACTC-3’
Prdm16 qRTF: 5'-CACCGGGTCAGAGGAGAAAT-3'
Prdm16 qRTR:5'-CGACATGTCAGGGCTCCTAT-3'
Cux2 qRTF:5’-CCGTCATCAACTGGTTCCAC-3’
Cux2 qRTR:5’-GGTCCTCAGTCTCTGAGTCG-3’
Satb2 qRTF:5’-TGACCCTCCACACTCCATTC-3’
Satb2 qRTR:5’-TGAGACTGCGCTAAAGGTCA-3’
Fezf2 qRTF:5’-TAGCCAGGACAGTTCAGAGC-3’
Fezf2 qRTR:5’-CGTGAGATCTGCTTGGGTTG-3’
